# Many but not all lineage-specific genes can be explained by homology detection failure

**DOI:** 10.1101/2020.02.27.968420

**Authors:** Caroline M. Weisman, Andrew W. Murray, Sean R. Eddy

## Abstract

Genes for which homologs can be detected only in a limited group of evolutionarily related species, called “lineage-specific genes,” are pervasive: essentially every lineage has them, and they often comprise a sizable fraction of the group’s total genes. Lineage-specific genes are often interpreted as “novel” genes, representing genetic novelty born anew within that lineage. Here, we develop a simple method to test an alternative null hypothesis: that lineage-specific genes do have homologs outside of the lineage that, even while evolving at a constant rate in a novelty-free manner, have merely become undetectable by search algorithms used to infer homology. We show that this null hypothesis is sufficient to explain the lack of detected homologs of a large number of lineage-specific genes in fungi and insects. However, we also find that a minority of lineage-specific genes in both clades are not well-explained by this novelty-free model. The method provides a simple way of identifying which lineage-specific genes call for special explanations beyond homology detection failure, highlighting them as interesting candidates for further study.
