## Supplementary material for "Many but not all lineage-specific genes can be explained by homology detection failure": gzip compressed tar archive of supplementary tables: Supplemental_table_2.xlsx

### Sheet: Sheet1
Fungi	Refseq/Genbank Accession ID (if applicable)	Download link (if source not Refseq/Genbank)
S. cerevisiae	GCF_000146045.2
S. paradoxus	n/a	http://www.saccharomycessensustricto.org/current/Spar/Spar.aa
S. mikatae	n/a	http://www.saccharomycessensustricto.org/current/Smik/Smik.aa
S. kudriavzevii	n/a	http://www.saccharomycessensustricto.org/current/Skud/Skud.aa
S. bayanus	n/a	http://www.saccharomycessensustricto.org/current/Sbay/Sbay.aa
S. castellii	GCF_000237345.1
K. waltii	n/a	https://media.nature.com/full/nature-assets/nature/journal/v428/n6983/extref/S2_ORFs/predicted_proteins.fasta
A. gossyppii	GCF_000091025.4
K. lactis	GCF_000002515.2
A. nidulans	GCA_000149205.2
S. pombe	GCA_000002945.2
Y. lipolytica	GCA_000002525.1
Insects
D. melanogaster	GCF_000001215.4
D. simulans	GCF_000754195.2
D. sechelia	GCF_000005215.3
D. erecta	GCF_000005135.1
D. yakuba	GCF_000005975.2
D. pseudoobscura	GCF_000001765.3
D. persimilis	GCF_000005195.1
D. willistoni	GCF_000005925.1
D. virilis	GCF_000005245.1
D. grimshawi	GCF_000005155.2
D. mojavensis	GCF_000005175.2
M. domestica	GCF_000371365.1
C. capitata	GCF_000347755.3
A. aegypti	GCF_002204515.2
A. gambiae	GCF_000005575.2
Z. nevadensis	GCF_000696155.1
T. castaneum	GCF_000002335.3
A. mellifera	GCF_000002195.4
B. germanica	GCA_003018175.1
B. terrestris	GCF_000214255.1
B. mori	GCF_000151625.1
A. pisum	GCF_000142985.2
