## Supplementary material for "Many but not all lineage-specific genes can be explained by homology detection failure": gzip compressed tar archive of supplementary tables: Supplemental_table_3.xlsx

### Sheet: Sheet1
	S. castellii					M. domestica
		102 BUSCOS	15 BUSCO subset 1	15 BUSCO subset 2			125 BUSCOs	15 BUSCO subset 1	15 BUSCO subset 2
	102 BUSCOS					125 BUSCOs
	15 BUSCO subset 1	0.995				15 BUSCO subset 1	0.994
	15 BUSCO subset 2	0.923	0.901			15 BUSCO subset 2	0.984	0.971
	K. waltii					A. aegypti
		102 BUSCOS	15 BUSCO subset 1	15 BUSCO subset 2			125 BUSCOs	15 BUSCO subset 1	15 BUSCO subset 2
	102 BUSCOS					125 BUSCOs
	15 BUSCO subset 1	0.985				15 BUSCO subset 1	0.996
	15 BUSCO subset 2	0.984	0.989			15 BUSCO subset 2	0.972	0.958
	A. nidulans					Z. nevadensis
		102 BUSCOS	15 BUSCO subset 1	15 BUSCO subset 2			125 BUSCOs	15 BUSCO subset 1	15 BUSCO subset 2
	102 BUSCOS					125 BUSCOs
	15 BUSCO subset 1	0.962				15 BUSCO subset 1	0.992
	15 BUSCO subset 2	0.929	0.962			15 BUSCO subset 2	0.969	0.958
