## Supplementary material for "Many but not all lineage-specific genes can be explained by homology detection failure": gzip compressed tar archive of supplementary tables: Supplemental_table_4.xlsx

### Sheet: Sheet1
Refseq accession	SGD ID	Out-of-lineage ortholog YGOB ID (species; syntenic E-value)
NP_001018029.1	YBR230W-A	AAR181W (A. gossypii, 9E-05)
NP_001032572.1	YPR145C-A	NCAS0F03520 (S. castellii, 1E-06)
NP_001032573.1	YCL048W-A	NCAS0B08990 (S. castelliii, 2E-04)
NP_001032577.1	YDR461C-A	NCAS0A07920 (S. castellii, 8E-06)	KLLA0C14916g (K. lactis, 2E-05)
NP_011284.1	YGL230C	Kwal_YGOB_YGL230C (K. waltii; 5e-06)
NP_013154.1	YLR053C	NCAS0J00480 (S. castellii; 2E-05)	Kwal_47.18002 (K. waltii; 3E-06)
NP_013659.1	YML053C	NCAS0G03380 (S. castellii; 2E-06)
NP_013900.1	YMR175W	NCAS0A00920 (S. castellii; 5E-06)	KLLA0C16225g (K. lactis; 7E-06)	Kwal_56.24200 (K. waltii; 5E-04)
NP_976247.1	YHR199C-A	KLLA0B03927g (K. lactis; 2E-04)
NP_009747.3	YBR188C	NCAS0B02110 (S. castellii; 1E-06)
NP_015132.1	YPL192C	Kwal_27.12107 (K. waltii; 6E-07)	KLLA0E23739g (K. lactis; 1E-04)
