## Supplementary material for "Many but not all lineage-specific genes can be explained by homology detection failure": gzip compressed tar archive of supplementary tables: Supplemental_table_5.xlsx

### Sheet: Sheet1
Gene name	In YGOB with syntenic locus identified in at least one non-sensu stricto species?	Significant annotated ortholog at syntenic locus in at least one outgroup?	Paralogs present in any species?	Which species with two copies?	GO annotation for meiosis/prospore?
YBR201C-A	Y	Y	N	n/a	N
REG2	Y	Y	Y	Sensu strictus, S. castellii, other post-WGDs	N
YSW1	Y	Y	Y	Sensu strictus, S. castellii, other post-WGDs	Y
CBS1	Y	Y	N	n/a	N
YDR042C	Y	N	N	n/a	N
YEL057C	Y	N	N	n/a	N
Spo13	Y	Y	N	n/a	Y
Cup1-2	N	n/a	Y	S. cerevisiae only	N
Rec104	Y	Y	N	n/a	Y
YJL118W	Y	N	N	n/a	N
Irc18	N	n/a	Y	Sensu strictus only	Y
HAP4	Y	Y	N	n/a	N
YLR042C	N	n/a	N	n/a	N
SRL2	N	n/a	N	n/a	N
SLZ1	Y	Y	N	n/a	N
YNL019C	N	n/a	Y	Sensu strictus only	N
Zeo1	Y	Y	N	n/a	N
Mpc54	Y	Y	N	n/a	Y
Hua2	Y	N	N	n/a	N
GRE1	Y	Y	Y	Sensu strictus only	N
CSM4	Y	Y	Y	Sensu strictus only	Y
SMA1	Y	N	N	n/a	Y
YPR027C	Y	N	Y	Sensu strictus only	N
YPR078C	Y	N	N	n/a	N
HUG1	Y	N	N	n/a	N
