## Supplementary material for "Many but not all lineage-specific genes can be explained by homology detection failure": gzip compressed tar archive of supplementary tables: Supplemental_table_6.xlsx

### Sheet: Fungal_BUSCOs
102 BUSCO set	15 BUSCO subset 1	15 BUSCO subset 2
NP_014137.1	NP_009761.4	NP_011396.1
NP_012056.1	NP_014551.1	NP_011450.1
NP_012461.1	NP_013890.1	NP_011497.1
NP_014015.1	NP_116647.1	NP_011869.1
NP_013797.1	NP_005905.2	NP_011891.1
NP_009477.1	NP_014317.4	NP_012056.1
NP_014991.1	NP_011314.2	NP_012123.1
NP_015129.1	NP_004517.2	NP_013126.1
NP_012123.1	NP_014608.1	NP_013228.1
NP_009971.1	NP_012461.1	NP_013797.1
NP_009636.3	NP_002379.4	NP_014317.4
NP_116657.1	NP_116687.1	NP_014544.1
NP_010942.1	NP_009365.1	NP_014720.1
NP_013376.1	NP_013376.1	NP_015112.1
NP_014317.4	NP_013187.1	NP_116708.1
NP_013513.3
NP_011276.1
NP_009644.3
NP_011661.2
NP_014281.1
NP_015001.1
NP_009679.2
NP_010322.1
NP_014897.1
NP_010498.1
NP_015317.1
NP_010223.1
NP_011617.1
NP_010117.1
NP_012505.1
NP_011780.3
NP_013313.1
NP_013090.1
NP_010856.1
NP_012169.1
NP_015153.1
NP_013276.1
NP_014893.1
NP_013115.1
NP_010579.1
NP_011937.1
NP_013777.1
NP_010784.1
NP_014544.1
NP_015324.1
NP_014192.1
NP_015361.1
NP_014609.1
NP_013228.1
NP_013613.1
NP_015433.1
NP_014644.1
NP_014397.1
NP_012809.1
NP_010256.2
NP_010065.2
NP_010134.1
NP_013739.1
NP_009795.3
NP_015112.1
NP_009872.1
NP_012014.1
NP_011936.1
NP_012606.3
NP_015057.1
NP_011450.1
NP_015509.1
NP_012540.3
NP_116708.1
NP_015366.1
NP_013597.1
NP_010885.1
NP_014021.1
NP_011859.1
NP_011396.1
NP_009976.1
NP_011020.3
NP_014734.2
NP_012332.1
NP_012916.1
NP_011877.1
NP_015262.1
NP_009713.1
NP_010928.1
NP_013126.1
NP_010904.2
NP_011317.2
NP_010692.3
NP_011497.1
NP_012504.3
NP_012835.1
NP_011891.1
NP_014720.1
NP_009403.1
NP_012548.1
NP_010115.1
NP_013109.1
NP_012924.2
NP_010288.1
NP_013963.1
NP_011869.1
NP_013301.1

### Sheet: Insect_BUSCOs
102 BUSCO set	15 BUSCO subset 1	15 BUSCO subset 2
NP_524462.2	NP_001162645.1	NP_001033885.1
NP_523374.2	NP_001163296.1	NP_001097616.1
NP_001303316.1	NP_001163577.1	NP_001163564.1
NP_001259837.1	NP_001259837.1	NP_001188958.1
NP_609490.1	NP_001260511.1	NP_001285193.1
NP_524840.2	NP_001262079.1	NP_001286120.1
NP_524905.1	NP_001262168.1	NP_001303316.1
NP_001163313.1	NP_001284975.1	NP_524450.2
NP_612047.1	NP_001286120.1	NP_524840.2
NP_524750.2	NP_001303316.1	NP_647991.1
NP_001137931.1	NP_523429.1	NP_648378.1
NP_001285224.1	NP_572836.1	NP_649304.1
NP_001261668.1	NP_610183.1	NP_650284.2
NP_726175.3	NP_648378.1	NP_733206.3
NP_724783.1	NP_649587.1	NP_996022.1
NP_524308.2
NP_477023.1
NP_650284.2
NP_523588.2
NP_001285833.1
NP_610183.1
NP_001246231.1
NP_647717.1
NP_001284815.1
NP_648111.1
NP_524450.2
NP_569898.1
NP_649304.1
NP_001162645.1
NP_001285657.1
NP_001286120.1
NP_611843.2
NP_569961.2
NP_611382.1
NP_001286547.1
NP_001262000.1
NP_611175.1
NP_648767.1
NP_648588.1
NP_001014547.1
NP_001259979.1
NP_001189212.1
NP_001260276.1
NP_611932.2
NP_477150.1
NP_523429.1
NP_649587.1
NP_651365.1
NP_648894.2
NP_651048.1
NP_523765.1
NP_649588.1
NP_647817.2
NP_001163564.1
NP_001188958.1
NP_609441.1
NP_001259844.1
NP_001285628.1
NP_524550.1
NP_477240.1
NP_649197.1
NP_001247237.1
NP_569872.1
NP_733206.3
NP_609980.1
NP_649529.1
NP_001285072.1
NP_573098.1
NP_001285193.1
NP_001260347.1
NP_996022.1
NP_651727.1
NP_650775.2
NP_001303484.1
NP_001261482.1
NP_001246815.1
NP_523473.2
NP_001285679.1
NP_001260668.1
NP_572836.1
NP_001245404.1
NP_001261609.1
NP_609837.1
NP_001262365.1
NP_001262116.1
NP_648603.1
NP_001260960.1
NP_649858.1
NP_611092.2
NP_001286202.1
NP_612086.1
NP_001260022.1
NP_001285026.1
NP_650583.1
NP_610554.1
NP_648378.1
NP_001260729.1
NP_001260511.1
NP_001163577.1
NP_001262168.1
NP_523582.4
NP_001246480.1
NP_572438.1
NP_608828.2
NP_731983.1
NP_001097616.1
NP_001259397.1
NP_647991.1
NP_001286691.1
NP_650067.1
NP_001284975.1
NP_001247111.1
NP_001259406.1
NP_649212.2
NP_001033885.1
NP_649209.1
NP_001259630.1
NP_001247099.1
NP_650073.1
NP_476969.1
NP_651455.1
NP_001163296.1
NP_001188780.1
NP_523391.3
NP_001262079.1
